# Inactive X chromosome DNA methylation erosion with age in human dermal fibroblasts

**DOI:** 10.64898/2026.11.19.767824

**Authors:** Jannat Ijaz, Ioannis Kafetzopoulos, Naomi Park, Felix Krueger, James Clarke, Jill Temple, Renato Colaco, Marta Fernández de Ara, Paul Coupland, Ricard Argelaguet, Aled Parry, Ariane Lismer, Jasmin Taubenschmid-Stowers, Sergei A. Manakov, Fatima Santos, Wolf Reik

## Abstract

X chromosome inactivation is an epigenetic process that establishes dosage compensation between the sexes through the monoallelic silencing of one X chromosome in karyotypically normal females. The allele that becomes inactivated is determined randomly during early development, resulting in females being mosaic with respect to whether the maternal or paternal allele is inactivated. This mosaicism makes it technically challenging to separate the active and inactive chromosomes in bulk populations, and consequently it has been historically difficult to study X chromosome inactivation in human cells. Here we use long read sequencing of 31 single cell clones derived from primary human dermal fibroblasts from 7 donors aged 25-80 years, and generate a method to distinguish DNA methylation state of the active versus the inactive X chromosome. As expected, CpG islands (CGIs) on the inactive X chromosome have high levels of methylation, while CGIs on the active X chromosome are very lowly methylated. Notably, we observe substantial loss of DNA methylation across multiple CGIs on the inactive X chromosome in an age dependent manner. We also observe this DNA methylation erosion in bulk samples by quantifying CGI methylation levels across individual sequencing reads. The genes that show age-related erosion of CGI methylation are associated with increased total transcription suggesting this methylation erosion generates a transcriptional permissive state. Overall, our study provides evidence of erosion of X chromosome inactivation with age in cell lines derived from primary human samples and implicates a role for loss of DNA methylation in the increased dosage of X chromosome linked genes in females with age. These findings shed new light on the epigenetic instability of the inactive X chromosome during human ageing and may be linked to age-related cellular dysfunction in females.
