## Supplementary Table 1 for "Inactive X chromosome DNA methylation erosion with age in human dermal fibroblasts"

Cell_line	Clone	low_passage	Start_date	Start_passage	End_date	End_passage	End_cell_no(M)	Culture_time	high_passage	Total_clone_CPD	ID	Age	Sex	Ethnicity	Tissue_source	received_passage	received_passage_source	received_cPDL	ISCN	link
25F_1	bulk	p6	20250225	p4	20250406	p+8	NA	5.7	p12	NA	486Z014.1	25	Female	White	Ear	p2	PromoCell (per vendor specification, not lot-verified)	NA	NA	NA
25F_1	A2	NA	20240429	p4	20240528	p+6	6.2	4.1	p10	22.56	486Z014.1	25	Female	White	Ear	p2	PromoCell (per vendor specification, not lot-verified)	NA	NA	NA
25F_1	B6	NA	20240429	p4	20240528	p+6	10.4	4.1	p10	23.31	486Z014.1	25	Female	White	Ear	p2	PromoCell (per vendor specification, not lot-verified)	NA	NA	NA
25F_1	A4	NA	20240429	p4	20240529	p+6	5.6	4.3	p10	22.42	486Z014.1	25	Female	White	Ear	p2	PromoCell (per vendor specification, not lot-verified)	NA	NA	NA
25F_1	D11	NA	20240429	p4	20240529	p+6	4.6	4.3	p10	22.13	486Z014.1	25	Female	White	Ear	p2	PromoCell (per vendor specification, not lot-verified)	NA	NA	NA
25F_1	D6	NA	20240429	p4	20240602	p+6	4	4.9	p10	21.93	486Z014.1	25	Female	White	Ear	p2	PromoCell (per vendor specification, not lot-verified)	NA	NA	NA
28F_1	bulk	p7	20250219	p7	20250415	p+8	NA	7.9	p15	NA	2049	28	Female	Unknown	Unknown	p0	Cell Applications (not specified)	NA	NA	NA
28F_1	D6	NA	20250219	p8	20250416	p+5	3.6	8.0	p13	21.78	2049	28	Female	Unknown	Unknown	p0	Cell Applications (not specified)	NA	NA	NA
28F_1	D7	NA	20250219	p8	20250430	p+6	0.26	10.0	p14	17.99	2049	28	Female	Unknown	Unknown	p0	Cell Applications (not specified)	NA	NA	NA
28F_1	E7	NA	20250219	p8	20250430	p+6	0.26	10.0	p14	17.99	2049	28	Female	Unknown	Unknown	p0	Cell Applications (not specified)	NA	NA	NA
28F_1	C3	NA	20250219	p8	20250430	p+6	0.32	10.0	p14	18.29	2049	28	Female	Unknown	Unknown	p0	Cell Applications (not specified)	NA	NA	NA
28F_1	E4	NA	20250219	p8	20250430	p+6	0.28	10.0	p14	18.10	2049	28	Female	Unknown	Unknown	p0	Cell Applications (not specified)	NA	NA	NA
34F_1	bulk	p28	20250130	p25	20250415	p+10	NA	10.7	p35	NA	AG06299	34	Female	White	Arm	p22	Coriell (vendor indicated)	NA	NA	https://www.coriell.org/0/Sections/Search/Sample_Detail.aspx?Ref=AG06299&Product=CC
34F_1	E12	NA	20250204	p27	20250317	p+5	2.8	5.9	p32	21.42	AG06299	34	Female	White	Arm	p22	Coriell (vendor indicated)	NA	NA	https://www.coriell.org/0/Sections/Search/Sample_Detail.aspx?Ref=AG06299&Product=CC
34F_1	G2	NA	20250204	p27	20250321	p+6	2.1	6.4	p33	21.00	AG06299	34	Female	White	Arm	p22	Coriell (vendor indicated)	NA	NA	https://www.coriell.org/0/Sections/Search/Sample_Detail.aspx?Ref=AG06299&Product=CC
34F_1	H6	NA	20250204	p27	20250406	p+4	4.7	8.7	p31	22.16	AG06299	34	Female	White	Arm	p22	Coriell (vendor indicated)	NA	NA	https://www.coriell.org/0/Sections/Search/Sample_Detail.aspx?Ref=AG06299&Product=CC
34F_1	H11	NA	20250204	p27	20250406	p+4	4.2	8.7	p31	22.00	AG06299	34	Female	White	Arm	p22	Coriell (vendor indicated)	NA	NA	https://www.coriell.org/0/Sections/Search/Sample_Detail.aspx?Ref=AG06299&Product=CC
34F_1	H5	NA	20250204	p27	20250313	p+5	6.97	5.3	p32	22.73	AG06299	34	Female	White	Arm	p22	Coriell (vendor indicated)	NA	NA	https://www.coriell.org/0/Sections/Search/Sample_Detail.aspx?Ref=AG06299&Product=CC
35F_1	bulk	p12	20250219	p12	20250406	p+7	NA	6.6	p19	NA	AG08468	35	Female	White	Unknown	p7	Coriell (vendor indicated)	9.93	NA	https://www.coriell.org/0/Sections/Search/Sample_Detail.aspx?Ref=AG08468&Product=CC
35F_1	E4	NA	20250204	p13	20250404	p+4	2.8	8.4	p17	21.42	AG08468	35	Female	White	Unknown	p7	Coriell (vendor indicated)	9.93	NA	https://www.coriell.org/0/Sections/Search/Sample_Detail.aspx?Ref=AG08468&Product=CC
35F_1	F9	NA	20250204	p13	20250404	p+4	3.3	8.4	p17	21.65	AG08468	35	Female	White	Unknown	p7	Coriell (vendor indicated)	9.93	NA	https://www.coriell.org/0/Sections/Search/Sample_Detail.aspx?Ref=AG08468&Product=CC
35F_1	E8	NA	20250219	p13	20250416	p+5	2.1	8.0	p18	21.00	AG08468	35	Female	White	Unknown	p7	Coriell (vendor indicated)	9.93	NA	https://www.coriell.org/0/Sections/Search/Sample_Detail.aspx?Ref=AG08468&Product=CC
35F_1	D3	NA	20250219	p13	20250416	p+5	2.4	8.0	p18	21.19	AG08468	35	Female	White	Unknown	p7	Coriell (vendor indicated)	9.93	NA	https://www.coriell.org/0/Sections/Search/Sample_Detail.aspx?Ref=AG08468&Product=CC
35F_1	D7	NA	20250204	p13	20250404	p+4	3.5	8.4	p17	21.74	AG08468	35	Female	White	Unknown	p7	Coriell (vendor indicated)	9.93	NA	https://www.coriell.org/0/Sections/Search/Sample_Detail.aspx?Ref=AG08468&Product=CC
63F_2	bulk	p8	20250225	p6	20250406	p+8	NA	5.7	p14	NA	482Z012.3	63	Female	White	Breast	p2	PromoCell (per vendor specification, not lot-verified)	NA	NA	NA
63F_2	A4	NA	20240429	p5	20240528	p+6	8.8	4.1	p11	23.07	482Z012.3	63	Female	White	Breast	p2	PromoCell (per vendor specification, not lot-verified)	NA	NA	NA
63F_2	A3	NA	20240429	p5	20240529	p+6	5.6	4.3	p11	22.42	482Z012.3	63	Female	White	Breast	p2	PromoCell (per vendor specification, not lot-verified)	NA	NA	NA
63F_2	A10	NA	20240429	p5	20240529	p+6	3.8	4.3	p11	21.86	482Z012.3	63	Female	White	Breast	p2	PromoCell (per vendor specification, not lot-verified)	NA	NA	NA
63F_2	D12	NA	20240429	p5	20240531	p+6	3.6	4.6	p11	21.78	482Z012.3	63	Female	White	Breast	p2	PromoCell (per vendor specification, not lot-verified)	NA	NA	NA
63F_2	G9	NA	20240429	p5	20240602	p+6	3.4	4.9	p11	21.70	482Z012.3	63	Female	White	Breast	p2	PromoCell (per vendor specification, not lot-verified)	NA	NA	NA
63F_1	bulk	p7	20250130	p4	20250430	p+10	NA	12.9	p14	NA	AG11362	63	Female	White	Arm	p0	Coriell (not specified)	7	46,XX	https://www.coriell.org/0/Sections/Search/Sample_Detail.aspx?Ref=AG11362&Product=CC
63F_1	E9	NA	20250204	p6	20250430	p+6	0.64	12.1	p12	19.29	AG11362	63	Female	White	Arm	p0	Coriell (not specified)	7	46,XX	https://www.coriell.org/0/Sections/Search/Sample_Detail.aspx?Ref=AG11362&Product=CC
63F_1	C9	NA	20250204	p6	20250430	p+6	0.56	12.1	p12	19.10	AG11362	63	Female	White	Arm	p0	Coriell (not specified)	7	46,XX	https://www.coriell.org/0/Sections/Search/Sample_Detail.aspx?Ref=AG11362&Product=CC
63F_1	E12	NA	20250204	p6	20250430	p+6	0.5	12.1	p12	18.93	AG11362	63	Female	White	Arm	p0	Coriell (not specified)	7	46,XX	https://www.coriell.org/0/Sections/Search/Sample_Detail.aspx?Ref=AG11362&Product=CC
80F_1	bulk	p10	20250130	p8	20250430	p+10	NA	12.9	p18	NA	GM03525	80	female	White	Abdomen	p5	Coriell (vendor indicated)	3.64	46,XX; 12% of cells show random chromosome loss/gain	https://www.coriell.org/0/Sections/Search/Sample_Detail.aspx?Ref=GM03525&Product=CC
80F_1	B7	NA	20250204	p10	20250321	p+6	2.2	6.4	p16	21.07	GM03525	80	female	White	Abdomen	p5	Coriell (vendor indicated)	3.64	46,XX; 12% of cells show random chromosome loss/gain	https://www.coriell.org/0/Sections/Search/Sample_Detail.aspx?Ref=GM03525&Product=CC
80F_1	F7	NA	20250219	p10	20250416	p+5	1	8.0	p15	19.93	GM03525	80	female	White	Abdomen	p5	Coriell (vendor indicated)	3.64	46,XX; 12% of cells show random chromosome loss/gain	https://www.coriell.org/0/Sections/Search/Sample_Detail.aspx?Ref=GM03525&Product=CC
80F_1	D11	NA	20250204	p10	20250430	p+6	0.51	12.1	p16	18.96	GM03525	80	female	White	Abdomen	p5	Coriell (vendor indicated)	3.64	46,XX; 12% of cells show random chromosome loss/gain	https://www.coriell.org/0/Sections/Search/Sample_Detail.aspx?Ref=GM03525&Product=CC
